# GenAPI: a tool for gene absence-presence identification in fragmented bacterial genome sequences

**DOI:** 10.1101/658476

**Authors:** Migle Gabrielaite, Rasmus L. Marvig

## Abstract

Bacterial gene loss and acquisition is a well-known phenomenon which contributes to bacterial adaptation through changes in important phenotypes such as virulence, antibiotic resistance and metabolic capability. While advances in DNA sequencing have accelerated our ability to generate short-read genome sequencing to disentangle phenotypic changes caused by gene loss and acquisition, the short-read genome sequencing often results in fragmented genome assemblies as a basis for identification of gene loss and acquisition events. However, sensitive and precise determination of gene content change for fragmented genome assemblies remain challenging as analysis needs to account for cases when only a fragment of the gene is assembled or when the gene assembly is split in more than one contig.

We developed GenAPI, a command-line tool that is designed to compare the gene content of bacterial genomes for which only fragmented genome assemblies are available. GenAPI, unlike other available tools of similar purpose, accounts for genome assembly imperfections and aims to compensate for them. We tested the performance of GenAPI on three different datasets to show that GenAPI has high sensitivity while it maintains precision when dealing with partly assembled genes in both simulated and real datasets. Furthermore, we compared and evaluated the performance of GenAPI with six popular tools for gene presence-absence identification. While we find that the compared tools have the same precision and recall rates when analyzing complete genome sequences, GenAPI performs better than the other tools on fragmented genome assemblies.
