## Supplementary material for "GenAPI: a tool for gene absence-presence identification in fragmented bacterial genome sequences": Supp.

### Sheet: Table 1
	Number of scaffolds	Average length of scaffolds (bp)	Scaffold median length (bp)	Minimum - maximum scaffold length (bp)	Number of scaffolds (exclude shorter than 200bp)	Average length of scaffolds (exclude shorter than 200bp) (bp)	Scaffold median length (exclude shorter than 200bp) (bp)	Minimum - maximum scaffold length (exclude shorter than 200bp) (bp)
PAO1_1	95	65379	6080	98-549502	87	71377	35996	215-549502
PAO1_2	88	70578	5897	107-579169	85	73064	6734	221-579169
PAO1_3	99	62743	4121	107-579169	92	67505	5608.5	221-579169
PAO1_4	101	61506	3173	84-576179	95	65382	3725	203-576179
PAO1_5	103	60328	4121	107-549502	95	65396	6080	221-549502
PAO1_6	94	66092	4583	84-571569	86	72227	6407	215-571569
PAO1_7	97	64065	5045	98-571569	89	69811	6734	215-571569
PAO1_8	92	67536	4385	98-582576	85	73087	6080	215-582576

### Sheet: Table 2
	Number of scaffolds	Average length of scaffolds (bp)	Scaffold median length (bp)	Minimum - maximum scaffold length (bp)	Number of scaffolds (exclude shorter than 200bp)	Average length of scaffolds (exclude shorter than 200bp) (bp)	Scaffold median length (exclude shorter than 200bp) (bp)	Minimum - maximum scaffold length (exclude shorter than 200bp) (bp)
SRR030253	326	13890	3576.5	34-170926	218	20736	13663	202-170926
SRR030254	350	12949	2155	34-122315	223	20848	11616	202-122315
SRR030255	337	13363	2419	34-141399	223	20159	13096	202-141399
SRR030256	316	14258	1819	34-109041	199	22600	14197	202-109041
SRR030257	348	12940	2446	34-113486	230	19545	11957	203-113486

### Sheet: Table 3
Performance test of GenAPI, Roary, PBGA, PanDelos, panX, EDGAR and SaturnV using (a) a simulated S. typhi dataset with complete genome sequences used in Roary publication (Page, et al., 2015), (b) a simulated P. aeruginosa dataset with partly assembled gene instances (fragmented genome sequences) and (c) a dataset from the long-term experiment with E. coli (Barrick, et al., 2009). TP – true posit…
	GenAPI			Roary			SaturnV			panX			PanDelos			EDGAR			BPGA
	TP	FP	FN	TP	FP	FN	TP	FP	FN	TP	FP	FN	TP	FP	FN	TP	FP	FN	TP	FP	FN
S. typhi a	170 (181)d	0	0	181	0	0	181	0	0	181	0	0	NA	NA	NA	181	0	0	193	12	0
P. aeruginosa b	49	3	0	49	111	0	49	387	0	49	83	0	49	60	0	49	273	0	46	103	3
E. coli c	100	5	2	102	331	0	102	1009	0	102	115	0	72	266	30	102	752	0	90	257	12

### Sheet: Table 4
Long term E. coli experiment
Download annotated gff files:
https://github.com/MigleSur/GenAPI
Fully deleted genes (from prokka annotation)
REL606_00511	Deleted in SRR030255, SRR030256, SRR030257
REL606_00512	Deleted in SRR030255, SRR030256, SRR030257
REL606_00513	Deleted in SRR030255, SRR030256, SRR030257
REL606_00514	Deleted in SRR030255, SRR030256, SRR030257
REL606_00515	Deleted in SRR030255, SRR030256, SRR030257
REL606_00516	Deleted in SRR030255, SRR030256, SRR030257
REL606_01974	Deleted in SRR030255, SRR030256, SRR030257
REL606_01975	Deleted in SRR030255, SRR030256, SRR030257
REL606_01976	Deleted in SRR030255, SRR030256, SRR030257
REL606_01977	Deleted in SRR030255, SRR030256, SRR030257
REL606_01978	Deleted in SRR030255, SRR030256, SRR030257
REL606_01979	Deleted in SRR030255, SRR030256, SRR030257
REL606_01980	Deleted in SRR030255, SRR030256, SRR030257
REL606_01981	Deleted in SRR030255, SRR030256, SRR030257
REL606_01982	Deleted in SRR030255, SRR030256, SRR030257
REL606_01983	Deleted in SRR030255, SRR030256, SRR030257
REL606_01984	Deleted in SRR030255, SRR030256, SRR030257
REL606_01985	Deleted in SRR030255, SRR030256, SRR030257
REL606_01986	Deleted in SRR030255, SRR030256, SRR030257
REL606_01987	Deleted in SRR030255, SRR030256, SRR030257
REL606_01988	Deleted in SRR030255, SRR030256, SRR030257
REL606_01989	Deleted in SRR030255, SRR030256, SRR030257
REL606_01990	Deleted in SRR030255, SRR030256, SRR030257
REL606_01991	Deleted in SRR030255, SRR030256, SRR030257
REL606_01992	Deleted in SRR030255, SRR030256, SRR030257
REL606_01993	Deleted in SRR030255, SRR030256, SRR030257
REL606_01994	Deleted in SRR030255, SRR030256, SRR030257
REL606_03713	Deleted in SRR030253, SRR030254, SRR030255, SRR030256, SRR030257
REL606_03714	Deleted in SRR030253, SRR030254, SRR030255, SRR030256, SRR030257
REL606_03715	Deleted in SRR030253, SRR030254, SRR030255, SRR030256, SRR030257
REL606_03716	Deleted in SRR030253, SRR030254, SRR030255, SRR030256, SRR030257
REL606_03717	Deleted in SRR030253, SRR030254, SRR030255, SRR030256, SRR030257
REL606_03718	Deleted in SRR030253, SRR030254, SRR030255, SRR030256, SRR030257

### Sheet: Table 5
Simulated P. aeruginosa dataset with partly assembled genes
Download simulated P. aeruginosa sequences:
https://github.com/MigleSur/GenAPI
	PAO1_1	PAO1_2	PAO1_3	PAO1_4	PAO1_5	PAO1_6	PAO1_7	PAO1_8
PA4398	1	1	0	1	1	1	1	1
PA4399	1	1	0	1	1	1	1	1
PA4400	1	1	1	1	1	0	1	0
PA4401	1	1	1	1	1	0	1	0
PA4402	1	1	1	1	1	0	1	1
PA2204	1	1	1	1	0	1	1	1
PA2203	1	0	1	1	0	1	1	1
PA2202	1	0	1	1	0	1	1	1		0	Gene absent
PA2201	1	0	0	1	0	1	1	1		1	Gene present
PA2200	1	0	0	1	0	1	1	1
PA2195	1	1	1	1	1	1	1	0
PA2194	1	1	1	1	1	1	0	0
PA2193	1	1	1	1	1	1	0	0
PA2192	1	1	1	1	1	0	0	0
PA2191	1	1	1	1	1	0	0	1
PA2190	1	1	1	1	1	0	0	1
PA2189	1	1	1	1	1	0	0	1
PA1100	1	0	1	0	1	1	1	1
PA1105	1	1	1	0	1	1	1	1
PA1103	0	1	1	0	1	1	1	1
PA1104	0	1	1	0	1	1	1	1
PA4396	0	1	0	1	1	1	1	1
PA4397	0	1	0	1	1	1	1	1
PA1102	0	0	1	0	1	1	1	1
PA1101	0	0	1	0	1	1	1	1
